# Establishing *Physalis* as a new *Solanaceae* model system enables genetic reevaluation of the inflated calyx syndrome

**DOI:** 10.1101/2022.07.29.502011

**Authors:** Jia He, Michael Alonge, Srividya Ramakrishnan, Matthias Benoit, Sebastian Soyk, Nathan T. Reem, Anat Hendelman, Joyce Van Eck, Michael C. Schatz, Zachary B. Lippman

**Author notes:** Ohalo Genetics, Aptos, CA 95003, USA (M.A.); LIPME, Université de Toulouse, INRAE, CNRS, Castanet-Tolosan 31326, France (M.B.); Center for Integrative Genomics, University of Lausanne, CH-1005 Lausanne, Switzerland (S.S.); Benson Hill, St. Louis MO 63132 (N.T.R).

## Abstract

The highly diverse *Solanaceae* family contains several widely studied model and crop species. Fully exploring, appreciating, and exploiting this diversity requires additional model systems. Particularly promising are orphan fruit crops in the genus *Physalis,* which occupy a key evolutionary position in the *Solanaceae* and capture understudied variation in traits such as inflorescence complexity, fruit ripening and metabolites, disease and insect resistance, self-compatibility, and most notable, the striking Inflated Calyx Syndrome (ICS), an evolutionary novelty found across angiosperms where sepals grow exceptionally large to encapsulate fruits in a protective husk. We recently developed transformation and genome editing in *Physalis grisea* (groundcherry). However, to systematically explore and unlock the potential of this and related *Physalis* as genetic systems, high-quality genome assemblies are needed. Here, we present chromosome-scale references for *P. grisea* and its close relative *P. pruinosa* and use these resources to study natural and engineered variation in floral traits. We first rapidly identified a natural structural variant in a *bHLH* gene that causes petal color variation. Further, and against expectations, we found that CRISPR-Cas9 targeted mutagenesis of 11 MADS-box genes, including purported essential regulators of ICS, had no effect on inflation. In a forward genetics screen, we identified *huskless*, which lacks ICS due to mutation of an *AP2-like* gene that causes sepals and petals to merge into a single whorl of mixed identity. These resources and findings elevate *Physalis* to a new *Solanaceae* model system, and establish a new paradigm for the search of factors driving ICS.
