## Supplemental Table for "Establishing *Physalis* as a new *Solanaceae* model system enables genetic reevaluation of the inflated calyx syndrome"

### Sheet: Supplemental Table S1
Supplemental Table S1. Genome assembly statistics.
sample	assembly	# sequences	assembly size (bp)	maximum contig size (bp)	auN	N50 (bp)	N90 (bp)	L50	L90	Merqury QV	Merqury Completeness (%)	Complete BUSCO genome (%)	Complete BUSCO proteins (%)	# C.annuum transcripts aligned	Median C.annuum transcript alignment identity (%)
P. pruinosa	contigs	254	1384030950	119196254	76798857	82161017	16197355	7	21	NA	NA	NA	NA	NA	NA
P. pruinosa	scaffolds	133	1384506225	132724694	115087539	117388568	102489187	6	11	57.8095	98.2754	97.9	96.9	25652	89.5126
P. grisea	contigs	1007	1367029362	72969772	35675292	31630509	6451401	13	49	NA	NA	NA	NA	NA	NA
P. grisea	scaffolds	460	1373559025	132441007	112605104	112874881	100751416	6	11	55.1067	98.9148	97.9	97.2	25619	89.5199
P. floridana	contigs	948	1389237711	21252035	5562125	4584214	1040892	95	325	NA	NA	NA	NA	NA	NA
P. floridana	scaffolds	327	1389299811	149502688	116200624	113373559	96490955	6	11	34.1672	94.8237	97.9	90.1	26096	89.5833

### Sheet: Supplemental Table S2
Supplemental Table S2. Annotation stats of P. gri and P. pru genomes
	P. gri	P.pru
Number of genes	33833	34187
Number of mrnas	33849	34188
Number of mrnas with utr both sides	26250	26372
Number of mrnas with at least one utr	30519	30730
Number of cdss	33459	33786
Number of exons	158014	158046
Number of five_prime_utrs	27706	27860
Number of three_prime_utrs	29063	29242
Number of exon in cds	145780	145852
Number of exon in five_prime_utr	34944	35055
Number of exon in three_prime_utr	33307	33455
Number of intron in cds	112321	112066
Number of intron in exon	124181	123859
Number of intron in five_prime_utr	7238	7195
Number of intron in three_prime_utr	4244	4213
Number gene overlapping	1956	1961
Number of single exon gene	7473	7843
Number of single exon mrna	7473	7843
mean mrnas per gene	1	1
mean cdss per mrna	1	1
mean exons per mrna	4.7	4.6
mean five_prime_utrs per mrna	0.8	0.8
mean three_prime_utrs per mrna	0.9	0.9
mean exons per cds	4.4	4.3
mean exons per five_prime_utr	1.3	1.3
mean exons per three_prime_utr	1.1	1.1
mean introns in cdss per mrna	3.3	3.3
mean introns in exons per mrna	3.7	3.6
mean introns in five_prime_utrs per mrna	0.2	0.2
mean introns in three_prime_utrs per mrna	0.1	0.1
Total gene length	161975583	158646609
Total mrna length	162000966	158647900
Total cds length	33946614	33901244
Total exon length	47579508	47550517
Total five_prime_utr length	4887501	4886475
Total three_prime_utr length	8677404	8690880
Total intron length per cds	97759857	94545905
Total intron length per exon	114520256	111219951
Total intron length per five_prime_utr	10121209	9341900
Total intron length per three_prime_utr	8061745	6840589
mean gene length	4787	4640
mean mrna length	4785	4640
mean cds length	1014	1003
mean exon length	301	300
mean five_prime_utr length	176	175
mean three_prime_utr length	298	297
mean cds piece length	232	232
mean five_prime_utr piece length	139	139
mean three_prime_utr piece length	260	259
mean intron in cds length	870	843
mean intron in exon length	922	897
mean intron in five_prime_utr length	1398	1298
mean intron in three_prime_utr length	1899	1623
Longest gene	1021807	1021806
Longest mrna	1021807	1021806
Longest cds	16299	16299
Longest exon	13821	11707
Longest five_prime_utr	7342	7342
Longest three_prime_utr	11757	6272
Longest cds piece	7935	7935
Longest five_prime_utr piece	6904	6904
Longest three_prime_utr piece	11506	6272
Longest intron into cds part	656789	150320
Longest intron into exon part	1021346	1021345
Longest intron into five_prime_utr part	320971	109086
Longest intron into three_prime_utr part	1021346	1021345
Shortest gene	37	37
Shortest mrna	37	37
Shortest cds	12	12
Shortest exon	1	1
Shortest five_prime_utr	1	1
Shortest three_prime_utr	1	1
Shortest cds piece	1	1
Shortest five_prime_utr piece	1	1
Shortest three_prime_utr piece	1	1
Shortest intron into cds part	2	2
Shortest intron into exon part	2	2
Shortest intron into five_prime_utr part	2	2
Shortest intron into three_prime_utr part	2	2
Note: stats based on annotation P. gri v1.3.2 and P. pru v2.0.4

### Sheet: Supplemental Table S3
Supplemental Table S3. High impact SNP calls of P. pru Illumina reads against P. gri as reference
Phygri ID	SNP in P. pru	Vatiant effect type	Gene annotation
Phygri02g019330	T to C	stop lost	ATP synthase subunit beta
Phygri02g026730	C to T	stop gain	Photosystem II protein D1 (AHRD V3.3 *-* A0A1U8QBZ9_CAPAN)
Phygri02g028210	C to G	stop lost	Protein Ycf2 (AHRD V3.3 *-* A0A2G2VDC7_CAPBA)
Phygri02g028212	T to G	stop lost	Protein Ycf2 (AHRD V3.3 *-* A0A2G2XBS0_CAPBA)
Phygri02g028890	T to C	stop lost	Unknown protein
Phygri03g006170	C to G	stop gain	NADH-ubiquinone oxidoreductase chain 5
Phygri03g006220	T to C	stop lost	Ribosomal protein S4 (AHRD V3.3 *-* A0A0C5B2D1_HYONI)
Phygri03g008070	T to C	stop lost	Cytochrome c biogenesis FC (AHRD V3.3 *-* A0A0C5APX0_HYONI)
Phygri03g008080	T to C	stop lost	Cytochrome c biogenesis FC (AHRD V3.3 *-* A0A0C5B7H6_9SOLA)
Phygri03g008100	T to C	stop lost	Unknown protein
Phygri03g008140	T to C	stop lost	Unknown protein
Phygri03g008210	A to T	stop lost	c("ATP synthase subunit c", "chloroplastic (AHRD V3.3 *** A0A191T6I2_9VIRI)")
Phygri03g010620	T to A	stop gain	phytochrome C
Phygri03g020470	A to C	stop lost	ATP synthase subunit alpha (AHRD V3.3 *-* Q34265_CALUS)
Phygri05g004630	G to A	splice variant	Disease resistance protein (CC-NBS-LRR class) family
Phygri05g009410	T to A	stop lost	DNA-directed RNA polymerase subunit beta (AHRD V3.3 *-* A0A2G2V8P8_CAPBA)
Phygri05g009780	T to C	stop lost	DNA-directed RNA polymerase subunit beta'' (AHRD V3.3 *-* A0A2H4N1U1_ARTAN)
Phygri05g010950	A to C	stop gain	Unknown protein
Phygri05g011012	G to A	splice variant	NA
Phygri06g001370	A to C	stop lost	O-methyltransferase family protein
Phygri06g002280	T to C	stop lost	ATP synthase subunit beta
Phygri06g018840	C to T	stop gain	Unknown protein
Phygri06g021920	A to G	stop lost	ATP synthase subunit beta (AHRD V3.3 *-* B3TLW1_ELAGV)
Phygri06g022110	T to C	stop lost	ATPase subunit 4 (AHRD V3.3 *-* A0A0C5B288_HYONI)
Phygri06g022220	T to G	stop lost	Transport membrane protein (AHRD V3.3 *-* A0A0C5ARU2_HYONI)
Phygri06g022240	G to C	splice variant	NADH dehydrogenase subunit 9 (AHRD V3.3 *** A0A290WKX8_SOLLC)
Phygri06g022360	A to C	stop lost	c("Cytochrome C oxidase subunit II-like", "transmembrane domain-containing protein (AHRD V3.3 *** ATMG01280.1)")
Phygri06g027720	A to G	splice variant	cullin 1
Phygri07g011190	C to T	splice variant	2-oxoglutarate (2OG) and Fe(II)-dependent oxygenase superfamily protein
Phygri07g013270	A to G	stop lost	Cytochrome c oxidase subunit 3 (AHRD V3.3 *** A0A0C5BKQ0_9SOLA)
Phygri07g017780	A to T	stop gain	Proteinase inhibitor I3
Phygri07g021172	A to T	stop gain	NA
Phygri08g029160	A to T	stop lost	c("DNA-directed RNA polymerase", " RpoA/D/Rpb3-type", " DNA-directed RNA polymerase", " insert domain", " DNA-directed RNA polymerase", " RBP11-like dimerisation domain")
Phygri08g033960	G to C	stop lost	NADH-ubiquinone oxidoreductase chain 5 (AHRD V3.3 *-* A0A0C5ARN6_HYONI)
Phygri08g044700	A to G	stop lost	Photosystem II CP43 reaction center protein (AHRD V3.3 *-* A0A0K0M2C6_9ASTR)
Phygri09g011240	T to A	stop gain	Unknown protein
Phygri10g009050	T to C	stop lost	Ribosomal protein L5 (AHRD V3.3 *** A0A290WL59_SOLLC)
Phygri11g007150	T to G	stop lost	c("NAD(P)H-quinone oxidoreductase subunit K", " chloroplastic (AHRD V3.3 *-* I6N960_DATST)")
Phygri11g008530	A to C	stop lost	DNA-directed RNA polymerase subunit beta'' (AHRD V3.3 *-* A0A2Z5TZR0_9ASPA)
Phygri11g012920	T to G	splice variant	embryo defective 2410
Phygri12g003540	T to A	stop lost	Calcium-binding mitochondrial carrier protein SCaMC-1-like (AHRD V3.3 *-* A0A2K3PR43_TRIPR)
Phygri12g012930	A to G	stop lost	Maturase K (AHRD V3.3 *** A0A2G3DGH8_CAPCH)
Phygri12g019240	A to C	stop gain	Unknown protein

### Sheet: Supplemental Table S4
Supplemental Table S4. SVs intersecting CDS
Gene ID	Annotation Note
Phygri01g016370	Glutathione S-transferase family protein
Phygri02g002310	Secretory carrier membrane protein (SCAMP) family protein
Phygri02g002320	glycine-rich protein
Phygri02g002330	c("3(2)", "5 -bisphosphate nucleotidase HAL2", " Inositol monophosphatase", " Inositol monophosphatase", " metal-binding site", " Inositol monophosphatase", " conserved site")
Phygri03g013930	Pyridoxal phosphate phosphatase-related protein
Phygri04g003300	Unknown protein
Phygri04g003302	NA
Phygri04g003304	NA
Phygri04g003310	Unknown protein
Phygri04g019590	Ribulose bisphosphate carboxylase large chain
Phygri05g004540	Disease resistance protein (CC-NBS-LRR class) family
Phygri05g004672	NA
Phygri05g010920	Unknown protein
Phygri05g012730	GDSL esterase/lipase
Phygri06g010820	Unknown protein
Phygri06g010830	Unknown protein
Phygri06g010840	DUF247 domain-containing protein (AHRD V3.3 *** A0A1Q3BSN5_CEPFO)
Phygri06g012120	2-oxoglutarate (2OG) and Fe(II)-dependent oxygenase superfamily protein
Phygri06g018140	Integrase-type DNA-binding superfamily protein
Phygri06g018450	The fantastic four family
Phygri07g006870	F-box protein (AHRD V3.3 *** A0A2K3P6V3_TRIPR)
Phygri07g020970	2-oxoglutarate (2OG) and Fe(II)-dependent oxygenase superfamily protein (AHRD V3.3 *** A0A2U1NTU8_ARTAN)
Phygri07g021960	Cytochrome P450 superfamily protein
Phygri07g022090	c("Glycoside hydrolase", " superfamily", " X8", " Glycoside hydrolase", " family 17", " Glycoside hydrolase", " catalytic domain")
Phygri08g016200	RING/U-box superfamily protein
Phygri08g017160	1-phosphatidylinositol phosphodiesterase (AHRD V3.3 *** E5GC05_CUCME)
Phygri10g011680	Disease resistance-responsive (dirigent-like protein) family protein
Phygri10g011690	Disease resistance-responsive (dirigent-like protein) family protein
Phygri10g011692	NA
Phygri10g011700	Unknown protein
Phygri10g011710	Unknown protein
Phygri10g011720	Disease resistance-responsive (dirigent-like protein) family protein
Phygri10g012040	polyubiquitin 10
Phygri10g015250	2-oxoglutarate-dependent dioxygenase DAO
Phygri10g017262	NA
Phygri10g017270	Unknown protein
Phygri10g017280	Unknown protein
Phygri11g000880	c("Flavonoid 3", "5-hydroxylase 1")
Phygri11g013040	Unknown protein
Phygri11g013050	Unknown protein
Phygri11g013052	NA
Phygri11g013060	c("Transposon", " En/Spm-like", " Transposase-associated domain protein (AHRD V3.3 *-* A0A2U1N4P4_ARTAN)")
Phygri11g013070	c("Transposase", " Ptta/En/Spm", " plant")
Phygri11g013080	c("Transposase", " Ptta/En/Spm", " plant")
Phygri11g013090	Kinesin-like protein
Phygri11g013100	Unknown protein
Phygri11g013120	Unknown protein
Phygri12g013870	Protein phosphatase inhibitor 2 (IPP-2)
Phygri12g016180	Retrovirus-related Pol polyprotein from transposon TNT 1-94
Phygri12g016440	TCP family transcription factor
Phygri00g000510	Non-symbiotic hemoglobin 1

### Sheet: Supplemental Table S5
Supplemental Table S5. SVs intersecting genes
Gene ID	Annotation Note
Phygri01g001200	HAT transposon superfamily
Phygri01g008380	BURP domain-containing protein
Phygri01g012690	TPX2 (targeting protein for Xklp2) protein family
Phygri01g013810	c("Aminotransferase-like", " plant mobile domain")
Phygri01g016362	NA
Phygri01g016370	Glutathione S-transferase family protein
Phygri01g020060	RING/FYVE/PHD zinc finger superfamily protein
Phygri01g021770	c("GDT1-like protein 1", " chloroplastic")
Phygri01g022030	PB1 domain-containing protein
Phygri02g001640	ubiquitin-conjugating enzyme 23
Phygri02g002310	Secretory carrier membrane protein (SCAMP) family protein
Phygri02g002320	glycine-rich protein
Phygri02g002330	c("3(2)", "5 -bisphosphate nucleotidase HAL2", " Inositol monophosphatase", " Inositol monophosphatase", " metal-binding site", " Inositol monophosphatase", " conserved site")
Phygri02g002500	ARM repeat superfamily protein
Phygri02g002510	Magnesium transporter NIPA
Phygri02g022680	Cytochrome c-like domain
Phygri02g022684	NA
Phygri03g001150	heptahelical transmembrane protein2
Phygri03g001694	NA
Phygri03g001720	c("Cytochrome c1-1", " heme protein", " mitochondrial")
Phygri03g004040	Unknown protein
Phygri03g004100	receptor-like protein 12 (AHRD V3.3 *** A0A1U8F5D2_CAPAN)
Phygri03g004130	SET domain group 26
Phygri03g004180	SET domain group 26
Phygri03g004482	NA
Phygri03g011560	Unknown protein
Phygri03g013930	Pyridoxal phosphate phosphatase-related protein
Phygri03g021990	BnaA06g17060D protein (AHRD V3.3 *** A0A078GFP7_BRANA)
Phygri03g028190	Alanine--tRNA ligase
Phygri04g000370	metacaspase 4
Phygri04g002960	c("GroEL-like equatorial domain", " Chaperonin Cpn60/TCP-1", " GroEL-like apical domain", " Chaperonin Cpn60", " Chaperonin Cpn60", " conserved site")
Phygri04g003180	Unknown protein
Phygri04g003300	Unknown protein
Phygri04g003302	NA
Phygri04g003304	NA
Phygri04g003310	Unknown protein
Phygri04g004290	c("Cupin 1", " RmlC-like jelly roll fold", " RmlC-like cupin domain", " 11-S seed storage protein", " plant", " 11-S seed storage protein", " conserved site")
Phygri04g005060	CWF19-like protein 2
Phygri04g010290	basic helix-loop-helix (bHLH) DNA-binding superfamily protein
Phygri04g018010	Beta-glucosidase
Phygri04g019590	Ribulose bisphosphate carboxylase large chain
Phygri04g019600	Ribulose bisphosphate carboxylase large chain (AHRD V3.3 *-* Q37700_9LAMI)
Phygri04g019610	Cellulose synthase
Phygri05g000130	homeobox protein knotted-1-like 3
Phygri05g001530	Unknown protein
Phygri05g004170	c("Chlorophyll a/b binding protein domain", " Chlorophyll A-B binding protein", " Chlorophyll A-B binding protein", " plant")
Phygri05g004540	Disease resistance protein (CC-NBS-LRR class) family
Phygri05g004670	NEDD8-activating enzyme E1 regulatory subunit
Phygri05g004672	NA
Phygri05g006230	interactor of constitutive active rops 1
Phygri05g008442	NA
Phygri05g008470	defective in cullin neddylation protein
Phygri05g008560	Unknown protein
Phygri05g009370	c("Rhodanese/Cell cycle control ph ", " putative isoform 1 [Theobroma cacao]")
Phygri05g010920	Unknown protein
Phygri05g012090	Protein of unknown function DUF1218
Phygri05g012730	GDSL esterase/lipase
Phygri05g013120	c("cytochrome P450", " family 718")
Phygri05g013200	Phosphoglycerate mutase family protein
Phygri05g013780	ABC-2 type transporter family protein
Phygri05g014020	Pollen Ole e 1 allergen and extensin family protein
Phygri05g017930	O-Glycosyl hydrolases family 17 protein
Phygri06g000160	pleiotropic drug resistance 4
Phygri06g001490	ATP-dependent Clp protease ATP-binding subunit ClpX
Phygri06g001590	Kelch repeat-containing F-box family protein
Phygri06g005380	c("B3 DNA binding domain", " DNA-binding pseudobarrel domain")
Phygri06g010730	cinnamoyl coa reductase 1
Phygri06g010820	Unknown protein
Phygri06g010830	Unknown protein
Phygri06g010840	DUF247 domain-containing protein (AHRD V3.3 *** A0A1Q3BSN5_CEPFO)
Phygri06g011240	alpha/beta-Hydrolases superfamily protein
Phygri06g012120	2-oxoglutarate (2OG) and Fe(II)-dependent oxygenase superfamily protein
Phygri06g012790	LOB domain-containing protein 1
Phygri06g016080	Mitochondrial substrate carrier family protein
Phygri06g016460	Calcineurin B-like protein (AHRD V3.3 *** A1XCM8_POPEU)
Phygri06g016630	ATP-dependent caseinolytic protease/crotonase family protein
Phygri06g017120	YbaK/aminoacyl-tRNA synthetase-associated domain
Phygri06g017190	Sister chromatid cohesion protein PDS5-like protein A (AHRD V3.3 *** A0A1J3GEG2_NOCCA)
Phygri06g018140	Integrase-type DNA-binding superfamily protein
Phygri06g018450	The fantastic four family
Phygri06g018810	indole-3-acetic acid inducible 14
Phygri06g019130	Unknown protein
Phygri06g022200	NADH dehydrogenase subunit 7 (AHRD V3.3 *-* A0A220T1K3_9ROSI)
Phygri06g024040	Unknown protein
Phygri06g027040	Nuclear transport factor 2 (NTF2) family protein with RNA binding (RRM-RBD-RNP motifs) domain
Phygri06g027190	Tetratricopeptide repeat (TPR)-like superfamily protein
Phygri06g027820	c("Ternary complex factor MIP1", " leucine-zipper", " Domain of unknown function DUF547")
Phygri07g006130	LURP-one-like protein (DUF567)
Phygri07g006870	F-box protein (AHRD V3.3 *** A0A2K3P6V3_TRIPR)
Phygri07g008000	wall associated kinase 5
Phygri07g008120	c("Cyclic nucleotide-binding-like", " RmlC-like jelly roll fold", " Cyclic nucleotide-binding domain")
Phygri07g008380	tetratricopeptide repeat (TPR)-containing protein
Phygri07g009150	Major facilitator superfamily protein
Phygri07g012660	Unknown protein
Phygri07g012890	SET domain-containing protein
Phygri07g014350	Calcium-binding protein CML19
Phygri07g014810	TRICHOME BIREFRINGENCE-LIKE 42
Phygri07g017430	Mlo-related protein
Phygri07g017660	EF hand calcium-binding protein family
Phygri07g020350	Cytochrome 93A3 (AHRD V3.3 *** A0A1U8H5Z8_CAPAN)
Phygri07g020850	Multi antimicrobial extrusion protein
Phygri07g020920	c("YL1 nuclear", " YL1 nuclear", " C-terminal")
Phygri07g020940	2-oxoglutarate (2OG) and Fe(II)-dependent oxygenase superfamily protein
Phygri07g020950	c("Protein LIN-9/Protein ALWAYS EARLY", " Homeodomain-like", " SANT/Myb domain", " Protein ALWAYS EARLY", " plant")
Phygri07g020970	2-oxoglutarate (2OG) and Fe(II)-dependent oxygenase superfamily protein (AHRD V3.3 *** A0A2U1NTU8_ARTAN)
Phygri07g021080	Unknown protein
Phygri07g021200	Cytochrome P450 superfamily protein
Phygri07g021920	Unknown protein
Phygri07g021960	Cytochrome P450 superfamily protein
Phygri07g021970	bZIP transcription factor family protein
Phygri07g022090	c("Glycoside hydrolase", " superfamily", " X8", " Glycoside hydrolase", " family 17", " Glycoside hydrolase", " catalytic domain")
Phygri08g009602	NA
Phygri08g010510	Unknown protein
Phygri08g010550	MuDR family transposase
Phygri08g012190	Cactin
Phygri08g012192	NA
Phygri08g016200	RING/U-box superfamily protein
Phygri08g017160	1-phosphatidylinositol phosphodiesterase (AHRD V3.3 *** E5GC05_CUCME)
Phygri08g017150	LDL receptor wingless signaling/trafficking chaperone
Phygri08g021540	translocon at the outer membrane of chloroplasts 64-V
Phygri08g041500	Protein phosphatase 2C family protein
Phygri08g042180	AT hook motif DNA-binding family protein
Phygri08g043720	Cytochrome P450 superfamily protein
Phygri08g044282	NA
Phygri09g010770	Unknown protein
Phygri09g011230	transmembrane protein
Phygri09g011260	heparan-alpha-glucosaminide N-acetyltransferase-like protein (DUF1624)
Phygri10g000260	conserved hypothetical protein
Phygri10g000290	Calcium-binding EF-hand family protein
Phygri10g003070	GDSL esterase/lipase
Phygri10g004310	IQ-domain 18
Phygri10g008320	Unknown protein
Phygri10g010350	DNA mismatch repair protein MutS
Phygri10g011620	Plant protein 1589 of unknown function
Phygri10g011680	Disease resistance-responsive (dirigent-like protein) family protein
Phygri10g011690	Disease resistance-responsive (dirigent-like protein) family protein
Phygri10g011692	NA
Phygri10g011700	Unknown protein
Phygri10g011710	Unknown protein
Phygri10g011720	Disease resistance-responsive (dirigent-like protein) family protein
Phygri10g011730	Nuclear factor related to kappa-B-binding protein
Phygri10g011920	Importin subunit alpha-2
Phygri10g012040	polyubiquitin 10
Phygri10g012330	Pectinesterase (AHRD V3.3 *** A0A2G3A4H7_CAPAN)
Phygri10g014160	Basic-leucine zipper (bZIP) transcription factor family protein
Phygri10g015250	2-oxoglutarate-dependent dioxygenase DAO
Phygri10g017262	NA
Phygri10g017270	Unknown protein
Phygri10g017280	Unknown protein
Phygri11g000100	DNA topoisomerase 2
Phygri11g000390	c("Transcription factor", " MADS-box")
Phygri11g000880	c("Flavonoid 3", "5-hydroxylase 1")
Phygri11g006602	NA
Phygri11g012910	Protein kinase superfamily protein
Phygri11g013040	Unknown protein
Phygri11g013050	Unknown protein
Phygri11g013052	NA
Phygri11g013060	c("Transposon", " En/Spm-like", " Transposase-associated domain protein (AHRD V3.3 *-* A0A2U1N4P4_ARTAN)")
Phygri11g013070	c("Transposase", " Ptta/En/Spm", " plant")
Phygri11g013080	c("Transposase", " Ptta/En/Spm", " plant")
Phygri11g013090	Kinesin-like protein
Phygri11g013100	Unknown protein
Phygri11g013120	Unknown protein
Phygri11g013210	caffeoyl-CoA 3-O-methyltransferase
Phygri11g013390	Protein kinase superfamily protein
Phygri12g010920	ATPase ASNA1 homolog 2-like
Phygri12g013850	BURP domain
Phygri12g013870	Protein phosphatase inhibitor 2 (IPP-2)
Phygri12g014940	Unknown protein
Phygri12g015280	c("disease resistance protein (TIR-NBS-LRR class)", " putative")
Phygri12g016172	NA
Phygri12g016180	Retrovirus-related Pol polyprotein from transposon TNT 1-94
Phygri12g016440	TCP family transcription factor
Phygri12g021580	P-loop containing nucleoside triphosphate hydrolases superfamily protein
Phygri00g000510	Non-symbiotic hemoglobin 1

### Sheet: Suplemental Table S6 a, b
Supplemental Table 6a: SNPs with predicted high impact on transcripts
GeneID	Impact	SNP type	Variant effect	Annotation notes
Phygri03g003290	High	G to A	stop_gained	F-box domain
Phygri06g022190	High	A to G	stop_lost	NADH dehydrogenase subunit 7
Phygri06g025220	High	G to A	stop_gained	TRIO/F-actin-binding protein
Phygri08g025050	High	C to T	splice_acceptor_variant&intron_variant	RNA-binding (RRM/RBD/RNP motifs) family protein
Phygri09g010120	High	G to A	splice_acceptor_variant&intron_variant	AP2/ERF domain
Phygri11g003880	High	G to A	splice_donor_variant&intron_variant	transcription factor-related
Phygri12g018010	High	G to A	stop_gained	Wall-associated receptor kinase-like 8
Phygri12g020720	High	G to A	stop_gained	cultured cell-like protein
Supplemental Table 6b: Co-segregation test of the G/A SNP in Phygri09g010120 and the huskless phenotype
GeneID	Genotype	Phynotype	Number of plants
Phygri09g010120	G/G	WT	35
	G/A	WT	50
	A/A	huskless	36
Note: analysis based on annotation v1.3.0

### Sheet: Supplemental Table S7 
Supplemental Table S7. Genes related to this study
P. gri gene ID	gene name	S. lyc ortholog gene ID	S. lyc gene name
Phygri12g018350	PgMPF3	Solyc05g056620	MACROCALYX (MC)
Phygri11g023460	PgMPF2	Solyc04g076280	SlMBP24/MPF2-like
Phygri04g010290	PgAN1	Solyc09g065100	bHLH transcription factor 150
Phygri02g019350	PgTAG1	Solyc02g071730	TOMATO AGAMOUS 1 (TAG1)
Phygri07g005850	PgTAGL1	Solyc07g055920	TOMATO AGAMOUS-LIKE 1 (TAGL1)
Phygri07g015380	PgLIN	Solyc04g005320	LONG INFLORESCENCE (LIN)
Phygri12g018340	PgRIN	Solyc05g012020	RIPENING INHIBITOR (RIN)
Phygri03g020760	PgEJ2	Solyc03g114840	ENHANCER of JOINTLESS2 (EJ2)
Phygri02g012900	PgTM6	Solyc02g084630	TM6/TDR6
Phygri01g009190	PgGLO1	Solyc08g067230	GLOBOSA1 (SlGLO1)
Phygri06g017940	PgGLO2	Solyc06g059970	GLOBOSA2 (SlGLO2)/TPI
Phygri11g018450	PgDEF	Solyc04g081000	Deficiens (SlDEF)
Phygri09g010120	HUSKLESS	Solyc09g007260

### Sheet: Supplemental Table S8
Supplemental Table S8. CRISPR guides used in this study
P. gri gene ID	gene name	CRISPR guide name	CRISPR guide sequence 5'-3'
Phygri12g018350	PgMPF3	PgMPF3-G1	TATGTACAATGTATAGGTGC
		PgMPF3-G2	GGTGCAGGAAAACTGGAGCT
		PgMPF3-G3	CTAGGATTGATCTCCTGCAA
		PgMPF3-G4	TTTACTTGTGGTTCCTTTGC
Phygri11g023460	PgMPF2	PgMPF2-G1	ATATATTATTGAGGATGGGA
		PgMPF2-G2	ATCTACTAAATTTACTAGCT
		PgMPF2-G3	TGCAGCATGAAGGATATCCT
		PgMPF2-G4	AAGGTTGGTCAACTTTGTCA
		PgMPF2-G5	GATTATATAAGCAACACAAA
		PgMPF2-G6	CAACGTGAGATTACGCAAGC
Phygri02g019350	PgTAG1	PgTAG1-G1	CAAGAGAGATCTCACCACAA
		PgTAG1-G2	GACAAGTGACTTTCTGCAAG
Phygri07g005850	PgTAGL1	PgTAGL1-G1	GGTATATGTGTGCAGTGTTA
		PgTAGL1-G2	TGTTTCTGAAGCCAACACTC
Phygri07g015380	PgLIN	PgLIN-G1	TATGGAACAGAATAGCTACC
		PgLIN-G2	AAGTCCTACAAGAGTCTCAA
Phygri12g018340	PgRIN	PgRIN-G1	TGAACAACTTGAACGTCAAT
		PgRIN-G2	GAGGCAAATAAGATCAACAA
Phygri03g020760	PgEJ2	PgEJ2-G1	CTTATCATCTTCTCTAATCG
		PgEJ2-G2	ACGTTGCAGCTATGCTACTC
Phygri02g012900	PgTM6	PgTM6-G1	AATCTGATGATGGTGAAACA
		PgTM6-G2	TGAGAACTCAACAAACAGGC
		PgTM6-G3	TCATTATGCTCTCCAGCACC
		PgTM6-G4	AGATAACATACGTAGTGTTG
Phygri01g009190	PgGLO1	PgGLO1-G1	AAAGAGATAAAAAAAAAATG
		PgGLO1-G2	TGGGATCTTGAAAAAAGCAA
		PgGLO1-G3	TAAGACAACATACGGAGTAG
		PgGLO1-G4	ATTGTGGGATGCTAAGCATG
Phygri06g017940	PgGLO2	PgGLO2-G1	ACAGTATGCAAGTTAAGCTC
		PgGLO2-G2	TGATGTACAAGTATGTGTGC
		PgGLO2-G3	ACAGTCGGAGATCTTAAGGA
		PgGLO2-G4	AATCCAGGACCAGATTCTGG
Phygri11g018450	PgDEF	PgDEF-G1	AAAATAACTTACGAGATAGA
		PgDEF-G2	GATCTGTACCAAAAGACTGT
		PgDEF-G3	AGAGCAGTTGAGGAAGCTAA
		PgDEF-G4	AATCAGGTAGATACTGACCT
Phygri09g010120	HUSKLESS	PgHU-G1	AGAGCAAGATATCCCGACGT
		PgHU-G2	GAATAACGAGTTCGTGACCA
		PgHU-G3	CGTCGCCGGAGAAGAAACTG
		PgHU-G4	GATCTATCGGCGAATTACGG
Phygri04g010290	PgAN1	PgAN1-G1	GAGAGATGGATATTACAACG
		PgAN1-G2	TAGAAAGACTGTGCAGCCAA
		PgAN1-G3	CGGCTGATTTGAGTCGCCGG
		PgAN1-G4	AGGACCTGACGGAATCCGAG

### Sheet: Supplementary Table 9
Supplementary Table 9. Primers used in this study
Primers for CRISPR genotyping
P. gri gene ID	gene name	primer name	primer sequence 5' to 3'	Notes
Phygri12g018350	PgMPF3	Pg.MPF3_F1	CTGTCTCTCTACCTTAAAAATTACATC	Related to Figure 3. For genotyping and sequencing CRISPR mutations
		Pg.MPF3_R1	GAGACAATAAACTTGGAAAGTCA
Phygri11g023460	PgMPF2	Pg.MPF2_F1	AGCTCTCCAATATAATATCATCC	Related to Figure 3. For genotyping and sequencing CRISPR mutations
		Pg.MPF2_R1	TCACCAAAGTTCATACTATCTG
		Pg.MPF2_F2	CACATCCATGTGGATGATAGATC
		Pg.MPF2_R2	TGGTAGTCAGGTTGTATTCGCC
		Pg.MPF2_F3	CAATATCTACGTTTACTCAAGCG
		Pg.MPF2_R3	GCGCGAGTTAATGCAGACAC
Phygri02g019350	PgTAG1	Pg.TAG1_F1	GGATTCTAATCCAAGTTCTTTAGC	Related to Figure 4. For genotyping and sequencing CRISPR mutations
		Pg.TAG1_R1	AGATTAGAACTCTCCGTAACCA
Phygri07g005850	PgTAGL1	Pg.TAGL1_F1	GAGCTATCCTTCTGTAAGCA	Related to Figure 4. For genotyping and sequencing CRISPR mutations
		Pg.TAGL1_R1	CCAAGTATCATAGAGTCATCGAA
Phygri07g015380	PgLIN	Pg.LIN_F1	TCTGTACACTGAGAGCATAAATT	Related to Figure 4. For genotyping and sequencing CRISPR mutations
		Pg.LIN_R1	ACATGTTTACCTGTTCAAAATTAG
Phygri12g018340	PgRIN	Pg.RIN_F1	ATATAGGACCAAAAATAACTATTG	Related to Figure 4. For genotyping and sequencing CRISPR mutations
		Pg.RIN_R1	GGCGGATACATTTGTTTGCAGCA
Phygri03g020760	PgEJ2	Pg.EF2_F1	ACCCACCTTGCACTGGAAAA	Related to Figure 4. For genotyping and sequencing CRISPR mutations
		Pg.EJ2_R1	TCAAAATGTCCTTTAATCTTGTAGC
Phygri02g012900	PgTM6	Pg.TM6_F1	AACTTCATCACTAGAGACAGTGC	Related to Figure 4. For genotyping and sequencing CRISPR mutations
		Pg.TM6_R1	GTACTCTGATATTGATCTATCATCTT
Phygri01g009190	PgGLO1	Pg.GLO1_F1	ATATACTTACCACAATTTTCATCTCA	Related to Figure 4. For genotyping and sequencing CRISPR mutations
		Pg.GLO1_R1	AGAATAAGGTAAAAGAAAAGATGGAATT
Phygri06g017940	PgGLO2	Pg.GLO2_F1	ATGAGATTAATACAGAACTTGAGCA	Related to Figure 4. For genotyping and sequencing CRISPR mutations
		Pg.GLO2_R1	CTTGGCACTGATGCTAGAAAG
Phygri11g018450	PgDEF	Pg.DEF_F1	CCAAACAAACAGGCAAGTGA	Related to Figure 4. For genotyping and sequencing CRISPR mutations
		Pg.DEF_R1	CCAAGTTTGAACATGAAGTGTGTA
		Pg.DEF_F2	GTTGAACTGTATGGACTTCCTAT
		Pg.DEF_R2	ATAAGCTTCAGAGAATCGTCCA
Phygri09g010120	HUSKLESS	Pg.HU_F1	TTGAGTTGATTTTTGTAGCTGA	Related to Figure 5. For genotyping and sequencing CRISPR mutations
		Pg.HU_R1	TTCACTACTGCTCTCTGCTG
Phygri04g010290	PgAN1	Pg.AN1_F1	TGGTACCGTATGTCAATATCA	Related to Figure 2. For genotyping and sequencing CRISPR mutations
		Pg.AN1_R1	GATGCCCGGAGGAAAAGAAA
	Cas9	35S-seq-F	CTGACGTAAGGGATGACGCAC	For genotyping Cas9 transgenes
		Cas9-R	CATCTCATTACTAAAGATCTCC
primers for RT-PCR and qPCR
P. gri gene ID	gene name	primer name	primer sequence 5' to 3'
Phygri04g010290	PgAN1	Pg.AN1_RT_F2	GTGGAGAGATGGATATTACAACG	Related to Figure 2E, for RT-PCR and sequencing of P. gri and P. pru AN1 transcripts
		Pg.AN1_RT_R2	CTGTATTTCCAGCTTGGCTAACA
Phygri09g010120	HUSKLESS	HU_RT_F1	AGAAGCAACAGCAACAGCAG	Related to Figure 5E, for RT-PCR and sequencing of hu
		HU_RT_R2	AACAATCAACTTCCATACCCTTCCC
S. lyc gene ID	gene name	primer name	primer sequence 5' to 3'
Solyc07g055920	TAGL1	qTAGL1_F	AAAAGAGGGAGATTGAGCTGC	Related to Figure 4A
	TAGL1	qTAGL1_R	CTCTACCTCTGCTATCTTTGCG	Related to Figure 4A
Solyc01g056940	UBI	qUBI_F	CGTGGTGGTGCTAAGAAGAG	Related to Figure 4A
	UBI	qUBI_R	ACGAAGCCTCTGAACCTTTC	Related to Figure 4A
